# The small RNA component of Arabidopsis phloem sap and its response to iron deficiency

**DOI:** 10.1101/2023.04.18.537369

**Authors:** Ahmet Bakirbas, Rosario Castro-Rodriguez, Elsbeth L. Walker

## Abstract

In order to discover sRNA that might function during iron deficiency stress, RNA was prepared from phloem exudates of *Arabidopsis thaliana*. Bioanalyzer results indicate that abundant RNA from phloem is small in size—less than 200 nt. Moreover, typical rRNA bands were not observed. Sequencing of eight independent phloem RNA samples indicated that that tRNA-derived fragments, specifically 5’ tRFs and 5’ tRNA halves, are highly abundant in phloem sap, comprising about 46% of all reads. In addition, a set of miRNAs that are present in phloem sap was defined, and several miRNA and sRNAs were identified that are differentially expressed during iron deficiency.

**Highlight:** Preparation of RNA from Arabidopsis phloem sap revealed that

- most of the RNA is small (less than 200 nt)
- tRNA fragments (tRFs) are highly abundant
- a set of miRNAs present in phloem sap can be defined
