## Supplemental Table 2 for "The small RNA component of Arabidopsis phloem sap and its response to iron deficiency"

### Sheet: top 30 mRNAs (read>5000)
ID	gene description	gene symbol	Is it annotated as phloem mobile in TAIR?	Are the reads random degradation products?	reads counts
AT2G01021.1	hypothetical protein;(source:Araport11)	N/A	NO	YES	525249
ATCG00020.1	Encodes chlorophyll binding protein D1, a part of the photosystem II reaction center core	PHOTOSYSTEM II REACTION CENTER PROTEIN A (PSBA)	NO	YES	461007
ATCG00490.1	large subunit of RUBISCO. Protein is tyrosine-phosphorylated and its phosphorylation state is modulated in response to ABA in Arabidopsis thaliana seeds.	(RBCL)	NO	YES	63413
AT2G16586.1	transmembrane protein;(source:Araport11)	N/A	NO	YES	47329
ATCG00280.1	chloroplast gene encoding a CP43 subunit of the photosystem II reaction center. promoter contains a blue-light responsive element.	PHOTOSYSTEM II REACTION CENTER PROTEIN C (PSBC)	NO	YES	43488
AT5G14550.1	Core-2/I-branching beta-1,6-N-acetylglucosaminyltransferase family protein;(source:Araport11)	N/A	NO	NO	26344
ATCG00340.1	Encodes the D1 subunit of photosystem I reaction center.	(PSAB)	NO	YES	25467
AT3G41762.1	hypothetical protein;(source:Araport11)	N/A	NO	YES	23040
ATCG00350.1	Encodes psaA protein comprising the reaction center for photosystem I along with psaB protein; hydrophobic protein encoded by the chloroplast genome.	(PSAA)	NO	YES	22589
ATCG00270.1	PSII D2 protein	PHOTOSYSTEM II REACTION CENTER PROTEIN D (PSBD)	NO	YES	20676
AT2G41310.1	Encodes an A- type response Regulator that is primarily expressed in the root and is involved in cytokinin-mediated signalling. Phosphatidylinositol 4-phosphate 5-kinase (PIP5K) enzyme family member.	RESPONSE REGULATOR 3 (RR3)	NO	YES	19888
AT2G01008.1	maternal effect embryo arrest protein;(source:Araport11)	N/A	NO	YES	14823
AT5G50290.1	wall-associated receptor kinase galacturonan-binding protein;(source:Araport11)	N/A	NO	NO	14625
AT2G08986.1	hypothetical protein;(source:Araport11)	N/A	NO	YES	14561
ATCG00680.1	encodes for CP47, subunit of the photosystem II reaction center.	PHOTOSYSTEM II REACTION CENTER PROTEIN B (PSBB)	NO	YES	12657
AT5G54070.1	A member of Heat Stress Transcription Factor (Hsf) family. Not responding to heat stress. Is regulated by the seed-specific transcription factor ABI3. In turn, it regulates other heat stress proteins including Hsp17.4-CI, Hsp17.7-CII and Hsp101 during seed maturation.	HEAT SHOCK TRANSCRIPTION FACTOR A9 (HSFA9)	NO	YES	11255
AT1G31280.1	Encodes Argonaute gene that binds viral siRNAs and is involved in antiviral defense response. Regulates innate immunity.Mutants have increased susceptibility to Potato virus X and tobacco rattle virus.	ARGONAUTE 2 (AGO2)	NO	NO	10786
AT3G06435.1	Expressed protein;(source:Araport11)	N/A	NO	YES	9323
AT3G15920.1	Phox (PX) domain-containing protein;(source:Araport11)	N/A	NO	NO	8771
AT5G53740.1	hypothetical protein;(source:Araport11)	N/A	NO	YES	7611
AT5G22500.2	Encodes a member of the eight-member gene family encoding alcohol-forming fatty acyl-CoA reductases (FARs) identified in Arabidopsis thaliana. Three of the FARs, FAR1 (At5g22500), FAR4 (At3g44540) and FAR5 (At3g44550), are shown to generate the fatty alcohols found in root, seed coat, and wound-induced leaf tissue.	FAR1, FATTY ACID REDUCTASE 1	NO	NO	7556
AT2G35750.1	transmembrane protein;(source:Araport11)	N/A	NO	YES	7534
AT2G07732.1	Ribulose bisphosphate carboxylase large chain, catalytic domain-containing protein;(source:Araport11)	N/A	NO	YES	6570
AT3G44580.1	hypothetical protein;(source:Araport11)	N/A	NO	YES	6374
ATCG00480.1	chloroplast-encoded gene for beta subunit of ATP synthase	ATP SYNTHASE SUBUNIT BETA (PB)	NO	YES	6099
AT4G32990.2	Transducin/WD40 repeat-like superfamily protein;(source:Araport11)	N/A	NO	YES	5726
AT3G17400.1	F-box family protein;(source:Araport11)	N/A	NO	YES	5605
AT3G06435.2	Expressed protein;(source:Araport11)	N/A	NO	YES	5544
ATCG00720.1	Encodes the cytochrome b(6) subunit of the cytochrome b6f complex.	PHOTOSYNTHETIC ELECTRON TRANSFER B (PETB)	NO	YES	5329
ATCG00040.1	Encodes a maturase located in the trnK intron in the chloroplast genome.	MATURASE K (MATK)	NO	YES	5273

### Sheet: Sheet2
Gene ID	Is it annotated as phloem mobile in TAIR?	Are the reads random degradation products?	reads counts
AT2G01021.1	NO	YES	525249
ATCG00020.1	NO	YES	461007
ATCG00490.1	NO	YES	63413
AT2G16586.1	NO	YES	47329
ATCG00280.1	NO	YES	43488
AT5G14550.1	NO	NO	26344
ATCG00340.1	NO	YES	25467
AT3G41762.1	NO	YES	23040
ATCG00350.1	NO	YES	22589
ATCG00270.1	NO	YES	20676
AT2G41310.1	NO	YES	19888
AT2G01008.1	NO	YES	14823
AT5G50290.1	NO	NO	14625
AT2G08986.1	NO	YES	14561
ATCG00680.1	NO	YES	12657
AT5G54070.1	NO	YES	11255
AT1G31280.1	NO	NO	10786
AT3G06435.1	NO	YES	9323
AT3G15920.1	NO	NO	8771
AT5G53740.1	NO	YES	7611
AT5G22500.2	NO	NO	7556
AT2G35750.1	NO	YES	7534
AT2G07732.1	NO	YES	6570
AT3G44580.1	NO	YES	6374
ATCG00480.1	NO	YES	6099
AT4G32990.2	NO	YES	5726
AT3G17400.1	NO	YES	5605
AT3G06435.2	NO	YES	5544
ATCG00720.1	NO	YES	5329
ATCG00040.1	NO	YES	5273
