## Supplemental Table 3 for "The small RNA component of Arabidopsis phloem sap and its response to iron deficiency"

### Sheet: w reads in every rep
precursor	phloem_1_minus	phloem_2_minus	phloem_3_minus	phloem_4_minus	phloem_1_plus	phloem_2_plus	phloem_3_plus	phloem_4_plus	total
ath-MIR158a	44368	54775	49259	50303	59498	46346	58785	64897	428231
ath-MIR166a	34647	43917	37631	39252	37469	53450	37301	58781	342448
ath-MIR166e	32585	40953	35475	36704	34918	51029	34887	54862	321413
ath-MIR166g	32473	40722	35432	36689	34859	50817	34897	54603	320492
ath-MIR166b	32421	40843	35405	36684	34960	50799	34840	54538	320490
ath-MIR166f	32469	40723	35419	36676	34860	50791	34819	54604	320361
ath-MIR166c	32403	40643	35371	36673	34901	50846	34827	54459	320123
ath-MIR166d	32393	40624	35341	36644	34887	50817	34826	54395	319927
ath-MIR159a	35842	24743	15878	20688	38394	20208	22669	25533	203955
ath-MIR159b	31505	19952	12648	16576	33167	16709	19518	22904	172979
ath-MIR159c	26123	16178	10127	13560	27518	13446	16489	19632	143073
ath-MIR165a	7266	9297	7397	6952	8676	10250	8153	10703	68694
ath-MIR165b	7170	8814	7188	6710	8566	9833	7897	10625	66803
ath-MIR161	8074	8804	6485	7469	10140	7152	7578	9298	65000
ath-MIR157c	5913	10516	6915	6094	9944	8662	5442	7453	60939
ath-MIR398b	3293	10431	4081	3964	4945	7772	8202	5431	48119
ath-MIR398c	3290	10431	4093	3953	4909	7752	8202	5375	48005
ath-MIR157b	4918	7552	5280	5050	8604	6955	4139	5233	47731
ath-MIR157a	4916	7552	5276	5050	8604	6955	4139	5233	47725
ath-MIR156d	5072	7038	4473	4360	8219	8555	2709	5129	45555
ath-MIR156c	4564	6389	3837	3940	7179	7285	2446	4841	40481
ath-MIR167a	4637	6346	4927	4061	5365	5170	4910	4842	40258
ath-MIR156b	4436	6090	3782	3845	7252	7181	2359	4560	39505
ath-MIR156a	4343	6076	3680	3808	6997	7021	2282	4567	38774
ath-MIR156f	4291	5902	3618	3688	6950	6957	2134	4532	38072
ath-MIR156e	4281	5955	3605	3704	6949	6953	2119	4494	38060
ath-MIR167b	4419	5390	4381	3951	5257	4577	4416	4591	36982
ath-MIR396b	4358	4456	3786	3355	5750	4737	3546	5197	35185
ath-MIR5642a	3198	3769	3130	3189	4494	2925	4581	4596	29882
ath-MIR396a	2690	3589	2783	2278	4355	3597	3084	3430	25806
ath-MIR163	3496	4385	2172	2873	3252	3785	2584	3030	25577
ath-MIR403	2806	2574	2673	2829	3125	3120	2685	4190	24002
ath-MIR167d	3165	3198	2568	2317	3443	2630	2949	3479	23749
ath-MIR5642b	2374	2464	1876	1943	2955	2055	2686	2802	19155
ath-MIR5653	1437	2253	1357	1135	2011	949	2085	1582	12809
ath-MIR8180	1035	1537	1391	1251	1726	1279	1834	1695	11748
ath-MIR393b	1637	1010	1017	1346	1770	809	1192	1654	10435
ath-MIR393a	1371	858	890	1203	1616	851	1076	1519	9384
ath-MIR408	1049	1429	412	717	1025	1106	1134	1119	7991
ath-MIR5026	1309	1451	624	1081	1188	883	794	559	7889
ath-MIR8176	1204	572	572	1112	945	843	693	774	6715
ath-MIR822	684	715	660	816	815	907	633	999	6229
ath-MIR405a	576	851	638	520	993	656	1001	935	6170
ath-MIR824	580	1498	618	605	392	636	809	704	5842
ath-MIR5635a	564	893	624	530	782	677	860	906	5836
ath-MIR8166	467	1004	633	422	741	536	947	738	5488
ath-MIR5635c	567	870	524	522	597	715	890	669	5354
ath-MIR319b	634	683	344	551	585	681	840	761	5079
ath-MIR391	497	890	556	606	559	486	501	945	5040
ath-MIR157d	448	746	595	473	763	810	472	699	5006
ath-MIR8175	722	511	517	559	591	539	701	771	4911
ath-MIR8167a	542	834	439	443	951	367	864	399	4839
ath-MIR8167b	542	834	439	443	951	367	864	399	4839
ath-MIR8167c	542	834	439	443	951	367	864	399	4839
ath-MIR8167d	542	834	439	443	951	367	864	399	4839
ath-MIR8167e	542	834	439	443	951	367	864	399	4839
ath-MIR8167f	542	834	439	443	951	367	864	399	4839
ath-MIR5643b	621	678	471	386	576	442	772	686	4632
ath-MIR5645b	448	787	459	335	468	758	572	449	4276
ath-MIR5643a	609	595	456	319	551	278	718	621	4147
ath-MIR5635b	383	702	441	388	356	612	622	457	3961
ath-MIR5645a	420	736	377	281	355	666	563	398	3796
ath-MIR5645f	432	703	435	211	356	602	627	285	3651
ath-MIR5635d	405	628	415	371	406	350	604	418	3597
ath-MIR319a	451	427	216	382	481	564	530	461	3512
ath-MIR5645d	382	529	378	304	326	619	466	285	3289
ath-MIR390b	238	463	358	420	471	362	396	554	3262
ath-MIR390a	238	463	340	413	471	362	396	554	3237
ath-MIR400	251	608	515	338	394	441	472	170	3189
ath-MIR4228	270	324	271	333	354	648	432	330	2962
ath-MIR472	387	483	333	275	324	348	377	406	2933
ath-MIR5645e	308	536	272	185	290	572	356	333	2852
ath-MIR173	306	497	273	255	407	318	327	385	2768
ath-MIR8173	292	371	218	298	556	404	474	141	2754
ath-MIR398a	260	366	248	186	371	448	614	241	2734
ath-MIR171a	463	452	338	337	393	300	298	137	2718
ath-MIR5637	180	355	270	176	371	85	535	361	2333
ath-MIR858a	397	177	246	271	232	175	297	398	2193
ath-MIR8171	143	196	193	201	135	322	233	657	2080
ath-MIR8172	239	312	182	121	253	208	286	391	1992
ath-MIR319c	302	239	143	232	310	190	217	355	1988
ath-MIR5651	142	318	201	103	224	263	327	311	1889
ath-MIR162b	209	266	180	161	338	150	293	278	1875
ath-MIR5014b	166	229	230	113	265	321	310	151	1785
ath-MIR172b	259	292	175	75	145	140	250	405	1741
ath-MIR158b	136	138	233	277	278	162	211	274	1709
ath-MIR172a	259	274	177	66	157	94	254	405	1686
ath-MIR172d	251	274	167	72	151	94	241	405	1655
ath-MIR172c	250	274	167	66	143	94	241	405	1640
ath-MIR162a	186	213	162	134	320	135	236	223	1609
ath-MIR160c	74	183	134	176	267	283	121	288	1526
ath-MIR5645c	136	293	160	148	139	198	205	202	1481
ath-MIR865	176	286	130	224	97	79	190	287	1469
ath-MIR395f	86	797	26	30	135	257	83	43	1457
ath-MIR395b	86	792	26	22	135	257	83	43	1444
ath-MIR395c	86	792	26	22	135	257	83	43	1444
ath-MIR858b	215	120	162	202	168	103	176	242	1388
ath-MIR863	102	243	129	189	230	41	105	265	1304
ath-MIR781a	147	159	100	130	122	141	143	293	1235
ath-MIR781b	147	148	87	119	115	108	142	253	1119
ath-MIR775	162	212	127	126	130	70	139	119	1085
ath-MIR167c	151	159	55	114	163	89	110	242	1083
ath-MIR447a	111	180	92	126	120	144	138	151	1062
ath-MIR447b	113	180	96	120	120	144	132	151	1056
ath-MIR168a	59	201	162	107	164	118	144	63	1018
ath-MIR169b	152	167	101	44	128	164	108	153	1017
ath-MIR5014a	90	147	99	74	102	114	178	144	948
ath-MIR164b	135	114	102	144	139	54	91	141	920
ath-MIR164a	135	98	95	141	140	54	91	141	895
ath-MIR394a	198	107	104	110	160	49	125	23	876
ath-MIR171b	149	145	101	90	160	26	139	43	853
ath-MIR395a	25	291	69	19	67	119	108	75	773
ath-MIR395e	25	291	69	19	67	119	108	75	773
ath-MIR833a	78	69	83	78	94	159	62	145	768
ath-MIR169a	58	108	71	46	105	118	46	163	715
ath-MIR169e	98	150	55	24	97	192	65	23	704
ath-MIR5634	17	135	71	87	53	133	139	61	696
ath-MIR848	70	125	82	39	67	116	63	112	674
ath-MIR5644	100	132	53	45	77	100	75	76	658
ath-MIR843	111	103	74	52	72	64	35	141	652
ath-MIR395d	25	261	63	12	39	82	66	74	622
ath-MIR8174	53	84	73	84	68	125	101	32	620
ath-MIR839	137	73	58	113	35	74	14	114	618
ath-MIR164c	104	58	63	89	108	52	61	64	599
ath-MIR5662	30	92	52	65	69	135	58	71	572
ath-MIR850	106	94	36	74	20	42	45	137	554
ath-MIR397b	88	16	25	64	67	93	59	139	551
ath-MIR840	92	58	65	54	59	103	18	85	534
ath-MIR407	35	32	45	26	68	157	135	33	531
ath-MIR405b	28	38	108	37	60	47	79	111	508
ath-MIR160a	39	65	18	72	64	52	44	145	499
ath-MIR5654	147	38	96	83	67	2	58	2	493
ath-MIR829	62	30	75	65	55	65	12	122	486
ath-MIR5663	39	102	35	60	47	16	9	177	485
ath-MIR172e	73	107	52	26	41	112	41	32	484
ath-MIR5652	48	56	66	75	96	98	40	1	480
ath-MIR160b	12	52	19	74	60	66	37	120	440
ath-MIR841b	116	120	22	49	36	21	19	49	432
ath-MIR416	22	45	32	44	14	44	60	114	375
ath-MIR404	59	66	34	39	85	2	39	49	373
ath-MIR2933a	58	96	69	16	79	1	51	2	372
ath-MIR5665	4	89	59	27	106	48	37	1	371
ath-MIR8121	32	65	63	27	29	42	68	33	359
ath-MIR5629	34	59	55	25	12	101	14	57	357
ath-MIR171c	46	38	24	36	73	76	46	2	341
ath-MIR849	48	39	31	51	38	33	75	26	341
ath-MIR841a	99	89	17	39	5	2	30	50	331
ath-MIR169f	23	70	15	6	68	85	49	1	317
ath-MIR169d	23	70	17	6	55	91	49	1	312
ath-MIR169g	23	70	17	6	55	91	49	1	312
ath-MIR2933b	35	81	55	12	78	1	48	1	311
ath-MIR1888a	26	18	49	5	23	40	47	98	306
ath-MIR860	66	18	8	16	82	43	43	19	295
ath-MIR780	99	20	20	87	1	53	1	1	282
ath-MIR846	41	42	19	5	49	17	17	75	265
ath-MIR827	12	19	25	17	27	54	57	52	263
ath-MIR2936	8	52	43	18	32	44	37	24	258
ath-MIR855	71	19	41	1	48	4	22	25	231
ath-MIR5655	23	22	24	11	70	51	23	1	225
ath-MIR156g	17	47	39	5	53	10	14	23	208
ath-MIR845a	1	38	4	15	2	73	47	22	202
ath-MIR402	8	51	14	19	11	29	14	24	170
ath-MIR866	23	13	8	8	12	1	30	66	161
ath-MIR869	6	21	13	2	26	69	1	1	139
ath-MIR5024	5	1	28	8	12	27	3	1	85
ath-MIR825	4	2	12	2	11	3	6	45	85
