## Supplemental Table 4 for "The small RNA component of Arabidopsis phloem sap and its response to iron deficiency"

### Sheet: Sheet1
Name	leaf_minus_1	leaf_minus_2	leaf_minus_3	leaf_plus_1	leaf_plus_2	leaf_plus_3	leaf_resupply_1	leaf_resupply_2	leaf_resupply_3
ath-MIR397a	7	10	3	45	55	80	3	9	7
ath-MIR397b	6	7	1	38	57	63	8	13	16
ath-MIR398a	769	1125	657	3239	3200	3218	438	1233	739
ath-MIR398b	7982	10055	6056	28744	28046	31717	4477	13845	7257
ath-MIR398c	9192	11443	6902	31343	30086	34670	5118	15106	8017
ath-MIR408	1009	1038	722	2763	3648	3617	665	1097	997
ath-MIR857	8	9	7	17	59	59	11	9	12
