## Supplemental Table 5 for "The small RNA component of Arabidopsis phloem sap and its response to iron deficiency"

### Sheet: sRNAs from WS
Cluster	log2FoldChange	pvalue	sequence	minus/plus	seq_length
Cluster_9654	-5.39802	6.10997e-05	ACAGUAGCACUUAGUCGGAAUGC	down	23
Cluster_12939	-7.52356	7.27881e-05	CGAAGACAUCAUCGACCAAUGGAGAAGAUCAGAAGCA	down	37
UGAGGUAGUUCGUUGUUUAGUU	-8.2794	4.24791e-05	UGAGGUAGUUCGUUGUUUAGUU	down	22
UGUAUUGUUAGCCGAACGCUCUGGAAAGU	-7.39453	1.65561e-05	UGUAUUGUUAGCCGAACGCUCUGGAAAGU	down	29
GAGUAUGGCAGAGGGGGGUAGAAUUCCACGUGUAGC	-7.11631	7.60069e-05	GAGUAUGGCAGAGGGGGGUAGAAUUCCACGUGUAGC	down	36
Cluster_5869	7.41518	2.16442e-05	GCACGUCGUUAAGUCAAUUGAC	up	22
Cluster_8284	7.04974	1.20654e-05	UGAUGGAUCAUAGGCUCUUACA	up	22
Cluster_12609	5.1928	6.27366e-05	CGGUAAGAACUAAUUAAGCU	up	20
Cluster_13811	6.59382	6.96045e-05	GGAGAUAGUCCGGAGAUGAACACU	up	24
UUCUCCGAAUGCCCCCCA	7.75114	5.88802e-06	UUCUCCGAAUGCCCCCCA	up	18
AUAUUCGUGGGCCUGGUGGU	7.62021	4.13487e-06	AUAUUCGUGGGCCUGGUGGU	up	20
AUCCUGGGGCUGUAGCCGGU	7.9933	1.62279e-05	AUCCUGGGGCUGUAGCCGGU	up	20
AAGGCCAAUCAAACUCGGAAA	7.62205	4.06581e-06	AAGGCCAAUCAAACUCGGAAA	up	21
AGUACUAGGAUGGGUGACCUC	7.79578	8.56984e-07	AGUACUAGGAUGGGUGACCUC	up	21
UAGGGGAUGAGCUGUGGAUAG	7.46816	6.94658e-07	UAGGGGAUGAGCUGUGGAUAG	up	21
AGGAGGUUGGCUUAGAAGCAGC	6.95326	2.40697e-05	AGGAGGUUGGCUUAGAAGCAGC	up	22
UGGUUCGAGCCCAGGUCGGGGAGC	7.46077	1.81793e-05	UGGUUCGAGCCCAGGUCGGGGAGC	up	24
CUUACACAUGCAAGUCGAACGGCAG	6.48864	7.15587e-05	CUUACACAUGCAAGUCGAACGGCAG	up	25
GGUAGAGCACUGUCAUGGUUGGGGGGUC	7.24261	4.40643e-05	GGUAGAGCACUGUCAUGGUUGGGGGGUC	up	28
UGUGAAGCUUACCGUUACUAAUAGCUCG	6.80637	3.04971e-05	UGUGAAGCUUACCGUUACUAAUAGCUCG	up	28
UUGGGCGAGAGUAGUACUAGGAUGGGUGA	4.59693	2.71072e-05	UUGGGCGAGAGUAGUACUAGGAUGGGUGA	up	29
CCCAUCAGAACUCCGCAGUUAAGCGUGCUU	7.19139	5.46446e-05	CCCAUCAGAACUCCGCAGUUAAGCGUGCUU	up	30
UCCGCCAGUGCCGAGGGUCGGGCUCGUCAA	6.84621	9.35978e-07	UCCGCCAGUGCCGAGGGUCGGGCUCGUCAA	up	30
GUGUCUCACUUUCGGGGGUAGAGCACUGUCA	6.40429	5.21188e-05	GUGUCUCACUUUCGGGGGUAGAGCACUGUCA	up	31
GACUGGGUAGCUCAGAUGGUUAGAGCGGUGGAU	7.52979	1.14477e-05	GACUGGGUAGCUCAGAUGGUUAGAGCGGUGGAU	up	33
GGGUCUGUAGCUCAGCUGGUUAGAGCACCGUCU	7.75846	2.27644e-05	GGGUCUGUAGCUCAGCUGGUUAGAGCACCGUCU	up	33
UUACCCGUGUGAAAGUAGGUCAUCGUCAGACUA	7.34215	2.04272e-05	UUACCCGUGUGAAAGUAGGUCAUCGUCAGACUA	up	33
GAAGAGGUAAGUGGAAUUCCGAGUGUAGAGGUGA	7.29156	2.03869e-06	GAAGAGGUAAGUGGAAUUCCGAGUGUAGAGGUGA	up	34
GAGAGCGUAGCUCAGCCGGUAGAGCAACUGACUU	7.38358	2.91425e-05	GAGAGCGUAGCUCAGCCGGUAGAGCAACUGACUU	up	34
GCCCCCAUCGUCUAGUGGUCAGGACAUCUCUCUU	7.00116	1.83256e-05	GCCCCCAUCGUCUAGUGGUCAGGACAUCUCUCUU	up	34
GGCCCGGUAGCUCAGUCGGUAGAGCAGAGGAUUG	6.93817	8.43099e-05	GGCCCGGUAGCUCAGUCGGUAGAGCAGAGGAUUG	up	34
GGGGCCAUAGCUCAGCUGGGAGAGCGCUUGCAUG	6.69614	7.23741e-05	GGGGCCAUAGCUCAGCUGGGAGAGCGCUUGCAUG	up	34
UCCAAGGCUAAAUACUCGUGAUCGACCGAUAGUG	7.79157	1.34556e-05	UCCAAGGCUAAAUACUCGUGAUCGACCGAUAGUG	up	34
GUAAUACGUAGGGUGCGAGCGUUAAUCGGAAUUAC	7.21333	4.48505e-05	GUAAUACGUAGGGUGCGAGCGUUAAUCGGAAUUAC	up	35
GGAGAGAUGGAUGAGUGGUUUAAGUCGCACGCCUGG	7.40031	1.42132e-06	GGAGAGAUGGAUGAGUGGUUUAAGUCGCACGCCUGG	up	36
GGUGGGCGUAGUUCAGUUGGUAGAGCACCAGGUUGUG	4.71236	1.06783e-05	GGUGGGCGUAGUUCAGUUGGUAGAGCACCAGGUUGUG	up	37
CAGUUAAGCGUGCUUGGGCGAGAGUAGUACUAGGAUGG	6.45279	8.31485e-05	CAGUUAAGCGUGCUUGGGCGAGAGUAGUACUAGGAUGG	up	38
UCGUGAUCGACCGAUAGUGAACCAGUACCGUGAGGGAA	7.34753	7.44872e-06	UCGUGAUCGACCGAUAGUGAACCAGUACCGUGAGGGAA	up	38
UGGAAGAGGUAAGUGGAAUUCCGAGUGUAGAGGUGAAA	6.5901	8.31764e-05	UGGAAGAGGUAAGUGGAAUUCCGAGUGUAGAGGUGAAA	up	38
AUCCUGUCUGAACAUGGGGAGACCACUCUCCAAGCCUAA	6.35414	6.86213e-05	AUCCUGUCUGAACAUGGGGAGACCACUCUCCAAGCCUAA	up	39
UACGGUCGCAAGAUUAAAACUCAAAGGAAUUGACGGGGA	6.84391	3.32967e-05	UACGGUCGCAAGAUUAAAACUCAAAGGAAUUGACGGGGA	up	39
UGAAGGGUCGUUCGAGACCAGGACGUUGAUAGGCUGGGUG	6.77479	6.67693e-05	UGAAGGGUCGUUCGAGACCAGGACGUUGAUAGGCUGGGUG	up	40
GUGGGCGUUGGAUAUUUGAAGGGGGCUGCUCCUAGUACGAGA	7.5443	1.82227e-05	GUGGGCGUUGGAUAUUUGAAGGGGGCUGCUCCUAGUACGAGA	up	42
CGUGGGCCUGGUGGUAGUGACGGAUCUCGUGUGUUGUACAUUCUU	7.60568	3.36628e-06	CGUGGGCCUGGUGGUAGUGACGGAUCUCGUGUGUUGUACAUUCUU	up	45
GGCUGCGAACCAAGGGGUCGUGGGUUCGAAUCCUGCCAGCCGCGCCA	7.34801	2.61262e-05	GGCUGCGAACCAAGGGGUCGUGGGUUCGAAUCCUGCCAGCCGCGCCA	up	47
ath-b10r1-11849	7.18101	3.02178e-06	CGCGCGCGUGUGGAUGUGUGAAGUGUGC	up	28
